# Apoplastic barrier establishment in roots and nodules of Lotus japonicus is essential for root-shoot signaling and N-fixation

**DOI:** 10.1101/2023.12.06.570432

**Authors:** Defeng Shen, Rafael E. Venado, Ulla Neumann, Nadine Dyballa-Rukes, Swati Mahiwal, Sabine Metzger, Ryohei Thomas Nakano, Macarena Marín, Tonni Grube Andersen

## Abstract

The molecular framework underlying apoplastic root barrier formation has been unveiled in the model species *Arabidopsis thaliana* where establishment of Casparian strips occurs at an early stage of root development. In legumes, this region overlaps with the area where nitrogen-fixing bacteria can induce nodule formation, termed the susceptible zone. Moreover, while nodules themselves also contain an endodermis spanning their vascular bundles, it is current unknown if Casparian strips serve as a filter for transport across this specialized organ. Here we establish barrier mutants in the symbiosis model *Lotus japonicus.* We find that the while genetic network controlling Casparian strip formation is conserved in this legume species, formation of functional barriers is crucial for establishment of N-fixing nodules. By probing this in detail, we establish a model where the Casparian strip, via its linked Schengen pathway, converge with long distance N signaling and systemic regulation of nodulation. Moreover, this also reveal that the genetic system for barrier establishment in the root endodermis is shared in nodule vascular endodermis and required for nodule function. Combined, our findings uncover a novel role of apoplastic root barriers and establishes a mutant collection suitable to probe the role of root barriers in symbiotic plant-microbe relationships.
