## Supplementary Table 1 for "Apoplastic barrier establishment in roots and nodules of Lotus japonicus is essential for root-shoot signaling and N-fixation"

### Sheet: Tabelle1
	Lotus japonicus	Arabidopsis thaliana	Pairwise Identiy*
	LotjaGi4g1v0298100 MYB36	AT5G57620 MYB36	0.485
	LotjaGi2g1v0345700 SGN1	AT1G61590 SGN1	0.718
	LotjaGi4g1v0018600 SGN3a	AT4G20140 SGN3/GSO1	0.633
	LotjaGi6g1v0246100 SGN3b	AT4G20140 SGN3/GSO1	0.594
	LotjaGi4g1v0018600 SGN3a	AT5G44700 GSO2	0.589
	LotjaGi6g1v0246100 SGN3b	AT5G44700 GSO2	0.569
			* Alignment by MAFFT v7.450
