## Supplementary Table 2 for "Apoplastic barrier establishment in roots and nodules of Lotus japonicus is essential for root-shoot signaling and N-fixation"

### Sheet: Tabelle1
	Genotype	LORE1 Plant ID	Insert postion
	Ljmyb36-2	30106994	After 938 bp of gene (intron inclusive), in the third exon
	Ljmyb36-3	30084490	After 574 bp of gene (intron inclusive), in the second intron
	Ljsgn1-1	30101642	After 524 bp of CDS, in the second exon
	Ljsgn1-2	30113599	After 549 bp of CDS, in the second exon
	Ljsgn3-1	30077415	After 1129 bp of CDS, in the first exon
	Ljsgn3-2	30051392	After 550 bp of CDS, in the first exon
	Ljsgn3b-1	30008427	After 486 bp of CDS, in the first exon
	Ljsgn3b-2	30059255	After 2414 bp of CDS, in the first exon
