## Supplementary Table 3 for "Apoplastic barrier establishment in roots and nodules of Lotus japonicus is essential for root-shoot signaling and N-fixation"

### Sheet: Tabelle1
	Genotyping	Forward	Reverse	LORE1 Plant ID
	Ljmyb36-2	TGGTGCAACACTCCCAGAAGCAGA	CCCCAATCTCCATGTGCTTCAACA	30106994
	Ljmyb36-3	GTTGCTGCAGGCTCTGGTGGATCA	TTCCCAGGGCTCAAGAGATGTGGA	30084490
	Ljsgn1-1	TGCCACTCAAGGCAAGTACTAAGCA	TGAAGGGAACCAACCACATGATGC	30101642
	Ljsgn1-2	TCAGCTCCATGCAAGAAGGAAAGGC	TGCTTAGTACTTGCCTTGAGTGGCA	30113599
	Ljsgn3-1	TCATGGGTAACCAGCTTGAGGGTGC	TAGTGACCGGAATTTCGCCGCTGA	30077415
	Ljsgn3-2	TGGTGACTCGGTTCAAGTGGTGGG	GCACCCTCAAGCTGGTTACCCATGA	30051392
	Ljsgn3b-1	TGGTGGTCGGACTCGACCTGTCTG	CAACACCCTCAAGCTGGTTCCCCTG	30008427
	Ljsgn3b-2	GGGCCCAAGAGAGGCTCCACAAAG	CCATCATGGCTTGGAAAATTGCCTC	30059255
	tml5	CCGACGGCAACGGTTCTTCAACTC	TCAAGACCGCCAGCAACAAAGGCT	30013998
	qRT-PCR	Forward	Reverse	Reference
	PP2A (Protein phosphatase 2A)	GTAAATGCGTCTAAAGATAGGGTCC	ACTAGACTGTAGTGCTTGAGAGGC	doi: 10.1104/pp.105.063743
	ATP synthase	CAATGTCGCCAAGGCCCATGGTG	AACACCACTCTCGATCATTTCTCTG	doi: 10.1104/pp.105.063743
	U6	GGAACGATACAGAGAAGATTAGCA	GTGCAGGGTCCGAGGT	doi: 10.1126/sciadv.ade1150
	miR2111	GCGCGTAATCTGCATCCTGAG	AGTGCAGGGTCCGAGGTATTC	doi: 10.1126/science.aat6907
	CEP1	GCTTTCGAACCGACAACACCG	CCAATTTTTTCTTGGTAGGCATGGC	this study
	CEPD1	CGACAAAGATCCTGAAGGCAAG	GCTAGAGCTGATGATCTTATGTATG	this study
	TML	CTTTATGGTGTTTTCTATGAATGCTG	GCCAACAATTGCCTGAAACCAGATG	doi: 10.1111/nph.15683
	Cloning	Forward	Reverse	Purpose
	LjMYB36_Pro5U_p1	TGAAGACACGGAGTGTTCATGATGATGAAATGTACTG	TGAAGACACACACCGAACAACAATAAGCGG	golden gate
	LjMYB36_Pro5U_p2	TGAAGACACGTGTTCTTCATGTGCTAGATG	TGAAGACACTCTACATTTTCCTTCAAAATGTTCC	golden gate
	LjMYB36_Pro5U_p3	TGAAGACACTAGACAAAATAAGAGGATGGAGAC	TGAAGACACCATTGGTTTTGTTGTTGTGAATTGTGAT	golden gate
	LjMYB36_gene_p1	TGAAGACACAATGGGTAGAGCTCCATGCTGTGACAAGGCCAACGTGAAGAAAGGACCTTGGTCACCGTGTCTTCA	TGAAGACACGGTGACCAAGGTCCTTTCTTCACGTTGGCCTTGTCACAGCATGGAGCTCTACCCATTGTGTCTTCA	golden gate
	LjMYB36_gene_p2	TGAAGACACCACCTGAAGAAGATGCTGC	TGAAGACACTATCTTCTTCTTCAGTAAATCCAC	golden gate
	LjMYB36_gene_p3	TGAAGACACGATAACATCATTTGCAGCCTG	TGAAGACACAAGCTCAAAGACTGTAACCAAGTTCATA	golden gate
	LjMYB36_3UTR	TGAAGACACGCTTTTAACTAGTCTCATGAATTTAATTAAC	TGAAGACACAGCGATTCTTCCTATACCAACCCAAC	golden gate
	LjSGN1_Pro5U_p1	TGAAGACACGGAGGATCATTCGTACAAAGTTACAATTAATAATTG	GGTATCAAAGTTGTTTCTTCATGC	golden gate
	LjSGN1_Pro5U_p2	GCATGAAGAAACAACTTTGATACC	TGAAGACACCATTTTCTTGCAAAAAGAGAGGG	golden gate
	LjSGN1_CDS1	TGAAGACACAATGAAGCAACCAACACCACC	TGAAGACACAAGCCTAATTGGTAGCAATCAAGCTTTTT	golden gate
	LjSGN1_3UTR_p1	TGAAGACACGCTTAAGGAGTGCTTTTTCATTAAGTG	GCAAGGTAAAACTCTCTTCATTAG	golden gate
	LjSGN1_3UTR_p2	CTAATGAAGAGAGTTTTACCTTGC	TGAAGACACAGCGCTTCAACTTGAAGAAATGAAGCATG	golden gate
	LjSGN3_Pro5U	TGAAGACACGGAGCATGTTGCTAACAAGTTCAGATC	TGAAGACACCATTTGGATGAAAGTGAGGATTC	golden gate
	LjSGN3_CDS1_p1	TGAAGACACAATGGAAGCAATGATGAGAATTTC	GGCAGCGGTGAACACGGT	golden gate
	LjSGN3_CDS1_p2	ACCGTGTTCACCGCTGCC	GGCATCCATGATATCTTCCC	golden gate
	LjSGN3_CDS1_p3	GGGAAGATATCATGGATGCC	TGAAGACACAAGCTCACTTGTAACGATCCAAATTTTTC	golden gate
	LjSGN3_3UTR	TGAAGACACGCTTAGTTATAACCAAAGGACTGAAAG	TGAAGACACAGCGCCTTACTGGTATATCATTATCAC	golden gate
	LjSHR_Pro5U_p1	TGAAGACACGGAGCAACGTACCAGGAGTCGTG	CGATTCAGAGAGCACTTACGAC	golden gate
	LjSHR_Pro5U_p2	GTCGTAAGTGCTCTCTGAATCG	TGAAGACACCATTTAACCCCACCAGCTGTTTG	golden gate
	LjSHR_3UTR	TGAAGACACGCTTCGTAGAGCATAAGAGCCTC	TGAAGACACAGCGCTACTTTACCAAGTGTACCCTTC	golden gate
	LjCEP1_CDS1	TGAAGACACAATGGGTGAATTTCAGGCCAGAACAATATATTTTCTTGTGT	TGAAGACACAAGCCTAATTTAGATGTCCAATTTTTTCTTGG	golden gate
	LjSCR_Pro5U_p1	TGAAGACACGGAGATTTAACCACCCTACCAACCC	CAAGTGTTTTCGGACTCCTAAC	golden gate
	LjSCR_Pro5U_p2	GTTAGGAGTCCGAAAACACTTG	CATTAAAAGAGTCCGGGTTCG	golden gate
	LjSCR_Pro5U_p3	CGAACCCGGACTCTTTTAATG	GTTTCGTCGTCTACCATGACAA	golden gate
	LjSCR_Pro5U_p4	TTGTCATGGTAGACGACGAAAC	GAAATTGTGTGTTCTATTATCATGG	golden gate
	LjSCR_Pro5U_p5	CCATGATAATAGAACACACAATTTC	TGAAGACACCATTTTGGGAGGCAACAAGATG	golden gate
	LjSGN1_CDS	GGGGACAAGTTTGTACAAAAAAGCAGGCTTaaAatgaagcaaccaacaccacc	GGGGACCACTTTGTACAAGAAAGCTGGGctaattggtagcaatcaagctttttttg	gateway
	LjSGN3_CDS	GGGGACAAGTTTGTACAAAAAAGCAGGCTTaaAATGGAAGCAATGATGAGAATTTCAAC	GGGGACCACTTTGTACAAGAAAGCTGGGTCACTTGTAACGATCCAAATTTTTCTTC	gateway
	AtSGN3_CDS	GGGGACAAGTTTGTACAAAAAAGCAGGCTTaaAATGCAACCACTAGTTCTTCTCC	GGGGACCACTTTGTACAAGAAAGCTGGGTTACAGCTTCTTATAACCGGCC	gateway
	AtSGN3_CDS_mTQ2_p1	AAAAAGCAGGCTTAATGCAACCACTAGTTCTTCTCCTCC	ctcgcccttgctcaccatgccaccgctgccaccctgCAGCTTCTTATAACCGGCCGTTC	gateway, targeting AtSGN3
	AtSGN3_CDS_mTQ2_p2	GAACGGCCGGTTATAAGAAGCTGcagggtggcagcggtggcatggtgagcaagggcgag	AGAAAGCTGGGTTTCActtgtacagctcgtccatgc	gateway, targeting mTQ2
	LjSGN3_CDS_mTQ2_p1	AAAAAGCAGGCTTAATGGAAGCAATGATGAGAATTTCAACACT	ctcctcgcccttgctcaccatgccaccgctgccaccctgCTTGTAACGATCCAAATTTTTCTTCTCAAAC	gateway, targeting LjSGN3
	LjSGN3_CDS_mTQ2_p2	GTTTGAGAAGAAAAATTTGGATCGTTACAAGcagggtggcagcggtggcatggtgagcaagggcgaggag	AGAAAGCTGGGTTTCActtgtacagctcgtccatgc	gateway, targeting mTQ2
	AtSGN3(ectodomain)-LjSGN3(kinase)_CDS_mTQ2_p1	AAAAAGCAGGCTTAATGCAACCACTAGTTCTTCTCCTCC	GTTGAAATAGTAGAAATTATCACTACTGATGACTCACTAAGACCTTGTTGCTTGTTATTACTTCTAACTC	gateway, targeting AtSGN3 ectodomain
	AtSGN3(ectodomain)-LjSGN3(kinase)_CDS_mTQ2_p2	GAGTTAGAAGTAATAACAAGCAACAAGGTCTTAGTGAGTCATCAGTAGTGATAATTTCTACTATTTCAAC	ctcctcgcccttgctcaccatgccaccgctgccaccctgCTTGTAACGATCCAAATTTTTCTTCTCAAAC	gateway, targeting LjSGN3 kinase domain
	AtSGN3(ectodomain)-LjSGN3(kinase)_CDS_mTQ2_p3	GTTTGAGAAGAAAAATTTGGATCGTTACAAGcagggtggcagcggtggcatggtgagcaagggcgaggag	AGAAAGCTGGGTTTCActtgtacagctcgtccatgc	gateway, targeting mTQ2
