## Supplementary Table 5 for "Apoplastic barrier establishment in roots and nodules of Lotus japonicus is essential for root-shoot signaling and N-fixation"

### Sheet: Lotus
	Gifu v1.3	MG20 v3.0
LjMYB36	LotjaGi4g1v0298100	Lj4g3v2079370
LjSGN1	LotjaGi2g1v0345700	Lj2g3v1550090
LjSGN3	LotjaGi4g1v0018600	Lj4g3v0189790
LjSGNb	LotjaGi6g1v0246100	Lj6g3v1416970
LjCIF1	not annotated	Lj1g3v3381280
LjCIF2	not annotated	Lj0g3v0115189
LjCEP1	LotjaGi4g1v0106500
LjSHR	LotjaGi4g1v0094600
LjSCR	LotjaGi1g1v0461700
LjCEPD1	LotjaGi5g1v0263000
LjCASP1/2/4a	LotjaGi5g1v0100000
LjCASP1/2/4b	LotjaGi5g1v0102500
LjCASP1/2/4c	LotjaGi5g1v0099800
LjCASP3b	LotjaGi3g1v0178400
LjCASP5b	LotjaGi2g1v0301500
LjCASP5c	LotjaGi3g1v0429100
LjPER64	LotjaGi5g1v0003500
LjESB1	LotjaGi2g1v0368200
NFR1	LotjaGi1g1v0062600
NFR5	LotjaGi2g1v0394950
LjCCAMK	LotjaGi3g1v0307700
LjCYCLOPS	LotjaGi2g1v0343300
LjNIN	LotjaGi1g1v0001500
LjNF-YA1	LotjaGi5g1v0106700
LjNSP1	LotjaGi3g1v0414350
LjNSP2	LotjaGi1g1v0257100
LjIPT2	LotjaGi4g1v0351300
LjLOG2	LotjaGi1g1v0690800
LjLOG3	LotjaGi5g1v0102900
LjLOG4	LotjaGi1g1v0427900
LjLOG9	LotjaGi5g1v0079100
LjCYP735a	LotjaGi1g1v0550400
LjLHK1A	LotjaGi2g1v0003400
LjLHK3	LotjaGi4g1v0366900
LjYUC2a	LotjaGi2g1v0216000
LjYUC2b	LotjaGi4g1v0449600
LjYUC3/7b	LotjaGi6g1v0006900
LjYUC5/8/9a	LotjaGi1g1v0701500
LjYUC5/8/9b	LotjaGi5g1v0151000
LjYUC6	LotjaGi1g1v0399200
LjGH3.1	LotjaGi2g1v0287900
LjGH3.2	LotjaGi2g1v0405900
LjGH3.3	LotjaGi4g1v0098800
LjGH3.5	LotjaGi3g1v0096900
LjGH3.6	LotjaGi3g1v0437700
LjPIN1a	LotjaGi2g1v0196800
LjPIN1c	LotjaGi1g1v0661500
LjPIN3/4/7a	LotjaGi2g1v0062600
LjPIN3/4/7b	LotjaGi4g1v0078400
LjCLE-RS1	LotjaGi3g1v0246500_LC
LjCLE-RS3	LotjaGi3g1v0449360
LjAS1	LotjaGi6g1v0130800
LjAS2	LotjaGi1g1v0118200
LjGS1	LotjaGi6g1v0055300
LjGS2	LotjaGi6g1v0300700
LjNSE1	LotjaGi5g1v0031100
LjNSE2	LotjaGi4g1v0257000

### Sheet: R7A
	Gene ID
NifH	2512935023
NodA	2512934959
NodB	2512934968
NodS	2512934957
CpaC	2512934530
CpaD	2512934531
CpaE	2512934532
TadG	2512933737
Flp/PilA	2512934527
FliG	2512932482
FlgL	2512932500
